# Dramatic reduction in trypanosome motility occurs without large-scale changes to paraflagellar rod ultrastructure

**DOI:** 10.1101/2024.04.19.590284

**Authors:** Heloisa B Gabriel, Ruby Kelly, Flavia Moreira-Leite, Jack D Sunter

## Abstract

Eukaryotic flagella - widely conserved structures involved in signalling, metabolism and motility – have a core microtubular axoneme that, in many organisms, is accompanied by prominent extra-axonemal structures. In kinetoplastids, including human parasites such as trypanosomes and *Leishmania*, a dense filamentous lattice called the paraflagellar rod (PFR) accompanies the axoneme for most of its length. While functional studies showed that the presence of the core PFR structure is required for normal motility, the evaluation of more subtle roles for the PFR in motility has been hampered by limited functional and localisation data, particularly on components not essential to form the ‘core’ PFR, such as signalling and metabolism proteins. Here, we addressed these issues by using the genome-wide protein localisation database TrypTag to define a PFR proteome, which was used as a base for a subtler analysis of PFR structure and function. We combined the localisation of fluorescently tagged PFR proteins relative to other cellular components with electron microscopy data on the PFR ultrastructure to localise 81 proteins to specific subdomains of the PFR. Functional analysis of a subset of PFR proteins by gene deletion and RNAi demonstrated that a novel PFR component (PFC21) is required for correct assembly of the outer PFR domain. Importantly, in some single deletion mutants, cell motility was impaired without gross disruption to the core PFR ultrastructure. Thus, our study shows that the PFR has subtle, likely regulatory roles in motility unrelated to any physical constraints that the ‘bulky’ PFR structure may impose on flagella function.
