## Supplementary material for "Dramatic reduction in trypanosome motility occurs without large-scale changes to paraflagellar rod ultrastructure": Table S2

### Sheet: Sheet1
Trypanosoma_brucei	Drosophila melanogaster	Aureococcus anophagefferens	Apis mellifera	Lottia gigantea	Tetrahymena thermophila	Homo sapiens	Paramecium tetraurelia	Perkinsus marinus	Necator americanus	Neurospora crassa	Chlamydomonas reinhardtii	Phytophthora sojae	Aspergillus nidulans	Schistosoma mansoni	Trichomonas vaginalis	Cryptosporidium parvum	Giardia lamblia	Populus trichocarpa	Theileria annulata	Arabidopsis thaliana	Plasmodium falciparum	Entamoeba histolytica	Saccharomyces cerevisiae	Toxoplasma gondii
Tb927.1.750						yes		yes			yes				yes	yes	yes
Tb927.1.2100	yes	yes	yes	yes	yes	yes	yes	yes	yes	yes	yes	yes	yes	yes	yes
Tb927.1.4520												yes
Tb927.2.950																		yes
Tb927.2.4200																		yes		yes
Tb927.2.4330	yes		yes	yes	yes	yes			yes					yes
Tb927.2.5660				yes			yes
Tb927.3.5310																			yes
Tb927.3.5510		yes	yes	yes	yes	yes	yes				yes	yes		yes	yes
Tb927.4.3370				yes																yes
Tb927.4.3740		yes		yes	yes										yes						yes
Tb927.6.3780	yes	yes	yes	yes	yes	yes	yes	yes	yes	yes	yes	yes	yes	yes	yes			yes		yes	yes	yes	yes	yes
Tb927.6.4710												yes
Tb927.7.970	yes	yes	yes	yes	yes	yes	yes	yes	yes	yes	yes	yes	yes	yes	yes	yes	yes	yes	yes	yes	yes	yes	yes	yes
Tb927.7.1430	yes	yes	yes	yes	yes	yes	yes	yes	yes		yes				yes							yes
Tb927.7.1920																		yes
Tb927.7.3400			yes	yes	yes	yes	yes					yes						yes			yes
Tb927.7.4780				yes	yes			yes			yes							yes		yes		yes
Tb927.7.5050								yes																yes
Tb927.8.3410				yes		yes					yes	yes						yes		yes
Tb927.8.3790	yes	yes	yes	yes	yes	yes		yes	yes	yes	yes	yes		yes				yes		yes		yes
Tb927.9.2075			yes
Tb927.9.5440																			yes
Tb927.9.7180						yes																yes	yes
Tb927.9.7550	yes	yes	yes	yes	yes	yes	yes	yes		yes	yes		yes	yes				yes	yes	yes	yes		yes	yes
Tb927.9.9740		yes					yes									yes
Tb927.9.11030	yes	yes	yes	yes	yes	yes	yes	yes			yes	yes	yes	yes	yes		yes				yes	yes	yes	yes
Tb927.9.11100	yes	yes	yes	yes	yes	yes	yes	yes	yes	yes	yes	yes	yes	yes	yes	yes	yes	yes	yes	yes			yes	yes
Tb927.10.820											yes
Tb927.10.830	yes	yes	yes		yes	yes	yes				yes	yes					yes	yes		yes	yes			yes
Tb927.10.970				yes	yes	yes	yes	yes			yes	yes
Tb927.10.4600	yes			yes	yes	yes					yes			yes			yes			yes				yes
Tb927.10.6210					yes	yes
Tb927.10.6570					yes										yes
Tb927.10.7230		yes
Tb927.10.8810				yes								yes
Tb927.10.9570		yes		yes	yes	yes	yes				yes	yes			yes			yes						yes
Tb927.10.9640		yes			yes		yes	yes			yes	yes
Tb927.10.10140																				yes
Tb927.10.11080						yes																	yes
Tb927.10.13840		yes		yes	yes	yes	yes				yes			yes										yes
Tb927.10.14070		yes								yes		yes	yes		yes								yes
Tb927.10.14300							yes		yes	yes
Tb927.10.15730			yes												yes
Tb927.11.3680								yes			yes	yes
Tb927.11.4610	yes	yes	yes	yes	yes	yes	yes	yes	yes	yes		yes	yes	yes	yes	yes	yes		yes		yes		yes	yes
Tb927.11.5040											yes		yes
Tb927.11.7370																		yes						yes
Tb927.11.9790		yes		yes		yes					yes	yes			yes					yes		yes	yes	yes
Tb927.11.12560															yes
Tb927.11.13020	yes	yes	yes	yes	yes	yes	yes	yes	yes	yes	yes	yes	yes	yes	yes	yes	yes	yes	yes	yes	yes	yes	yes	yes
Tb927.11.13760		yes
Tb927.11.14880				yes											yes
Tb927.11.15100	yes		yes	yes			yes
Tb927.11.15270	yes		yes	yes		yes					yes	yes	yes	yes	yes	yes		yes		yes		yes	yes
Tb927.11.16980	yes	yes	yes		yes		yes	yes			yes	yes						yes		yes			yes
Table S2. Summary from Reciprocal Best BLAST analysis
