## Supplementary material for "Dramatic reduction in trypanosome motility occurs without large-scale changes to paraflagellar rod ultrastructure": Table S3

### Sheet: distance to kinetoplast
Inner/Middle domain						Outer domain
ID	name/annotation	Distance to K (µM)	Strigomonas culicis	Angomonas deanei		ID	name/annotation	Distance to K (µM)	Strigomonas culicis	Angomonas deanei
Tb927.1.2100	CalP1 Calpain-like protein	1.8 ± 0.26	EPY22712.1	EPY42995.1		Tb927.2.2160	PFC11	2.4 ± 0.24
Tb927.1.4520	Zinc finger, C3HC4 type (RING finger)	1.9± 0.2				Tb927.2.5660	Adenylate kinase	2.7 ± 0.4
Tb927.2.3730		2.2 ± 0.14				Tb927.3.3770	PFC6	2.6 ± 0.24
Tb927.2.4330	PFR5	2.0 ± 0.2		EPY43607.1		Tb927.4.3370	PFC23	3.0 ± 0.27		EPY39771.1
Tb927.3.4290	PFR1	1.9 ± 0.23	EPY35759.1	EPY28233.1		Tb927.4.4040		3.2 ± 0.26
Tb927.3.1850	CMGC/MAPK protein kinase	1.7 ± 0.22				Tb927.6.1400	Cyclophilin-type peptidyl-prolyl cis-trans isomerase	2.8 ± 0.26
Tb927.3.3040	Right handed beta helix region	1.78 ± 0.16				Tb927.7.1920	PFC5	2.4 ± 0.31	EPY26593.1	EPY18428.1
Tb927.3.5120	Ankyrin repeats (3 copies)	2.0 ± 0.19				Tb927.7.3210	Pseudokinase	2.6 ± 0.17
Tb927.3.5310	PFC25	2.0 ± 0.17				Tb927.7.3400	MORN repeat	2.7 ± 0.19		EPY20037.1
Tb927.4.850		1.9 ± 0.12				Tb927.8.1540		2.9 ± 0.3		EPY20890.1
Tb927.4.2640		1.9 ± 0.2	EPY17440.1	EPY23895.1		Tb927.8.3410	Inositol hexakisphosphate	3.1 ± 0.21	EPY20257.1	EPY39581.1
Tb927.4.2920		2.0 ± 0.17				Tb927.8.6660	PFC1	3.1 ± 0.3
Tb927.4.2990		2.1 ± 0.21		EPY23109.1		Tb927.8.7040		2.7 ± 0.21	EPY35715.1
Tb927.5.4390		1.9 ± 0.11				Tb927.9.3130		2.6 ± 0.19
Tb927.6.3670	PFC8	2.0 ± 0.23		EPY21014.1		Tb927.9.9740	AMP deaminase	2.6 ± 0.2	EPY19670.1	EPY23144.1
Tb927.6.4140	PFC4	1.9 ± 0.19	EPY36917.1	EPY40952.1		Tb927.10.800		2.5 ± 0.07	EPY16951.1
Tb927.6.4710	Calmodulin	1.99 ± 0.19				Tb927.10.830	Adenylate kinase	2.84 ± 0.38	EPY34647.1	EPY42853.1
Tb927.7.1230		2.0 ± 0.26	EPY20819.1	EPY20980.1		Tb927.10.1970	CHAT domain containing protein	2.5 ± 0.19	EPY28988.1	EPY31130.1
Tb927.7.1430	Leucine-rich repeat protein (LRRP)	2.0 ± 0.19	EPY19555.1	EPY41121.1		Tb927.10.4600	Predicted SET domain protein	2.8 ± 0.31	EPY28699.1	EPY35171.1
Tb927.7.1760		1.8 ± 0.13				Tb927.10.9570	PFC14	2.9 ± 0.3
Tb927.7.4780		1.8 ± 0.13				Tb927.10.10140	PFC19	2.9 ± 0.3
Tb927.7.5050		1.7 ± 0.18		EPY21946.1		Tb927.10.12820		2.5 ± 0.29	EPY27384.1	EPY33161.1
Tb927.7.6970	PFC21	1.9 ± 0.15				Tb927.10.15250	PFC15	2.6 ± 0.27
Tb927.8.1550	PFC3	2.0 ± 0.169				Tb927.11.7370	Haloacid dehalogenase hydrolase	2.5 ± 0.29	EPY20779.1	EPY26189.1
Tb927.8.2440		1.8 ± 0.10				Tb927.11.8410		2.69 ± 0.3
Tb927.8.3000		2.0 ± 0.18				Tb927.11.15100	Rod1	2.9 ± 0.17
Tb927.8.3790	PFC2	1.9 ± 0.06		EPY23115.1
Tb927.8.4970	PFR2	2.0 ± 0.13	EPY34789.1	EPY42249.1
Tb927.9.8810		1.68 ± 0.12		EPY41191.1
Tb927.9.9820	Glyceraldehyde-3-phosphate dehydrogenase	1.89 ± 0.11
Tb927.9.11030	PKA cat 2	1.76 ± 0.17	EPY37292.1	EPY32821.1
Tb927.9.11100	PKA cat 1	1.75 ± 0.14
Tb927.10.8930	PFC18	1.9 ± 0.16	EPY25508.1	EPY30526.1
Tb927.10.9640		1.65 ± 0.11		EPY41364.1
Tb927.10.11300	PFC16	2.0 ± 0.12	EPY37201.1	EPY43810.1
Tb927.10.14070	Mevalonate diphosphate decarboxylase	1.9 ± 0.17	EPY36349.1	EPY38397.1
Tb927.10.14220		1.8 ± 0.15
Tb927.10.14300	MEKK-related kinase 1	1.9 ± 0.24	EPY20956.1	EPY28981.1
Tb927.11.3920		2.1 ± 0.12
Tb927.11.4610	kinase A regulatory subunit	1.8 ± 0.16	EPY18747.1	EPY40472.1
Tb927.11.4740	PFC12	1.8 ± 0.12	EPY16843.1
Tb927.11.9790	Calmodulin	1.9 ± 0.21	EPY33308.1	EPY40977.1
Tb927.11.10200		1.8 ± 0.2		EPY21115.1
Tb927.11.10540		1.8 ± 0.09
Tb927.11.11210	PFC17	2.0 ± 0.26
Tb927.11.11880		1.7 ± 0.16
Tb927.11.12540	Leucine-rich repeat protein (LRRP)	1.87 ± 0.07
Tb927.11.12560		2.0 ± 0.24
Tb927.11.13020	Calmodulin	1.7 ± 0.17	EPY34383.1	EPY41887.1
Tb927.11.13450	PFC22	1.9 ± 0.13
Tb927.11.13500	Par1	1.9 ± 0.18
Tb927.11.13760		1.9 ± 0.13
Tb927.11.14880	PFC9	1.9 ± 0.14		EPY37926.1
Tb927.11.16900		1.89 ± 0.21		EPY40292.1
Tb927.11.16980	Chaperone protein DnaJ	2.0 ± 0.19
Table S3. Semi-automated analysis using the TrypTag dataset of the start position of the fluorescence signal relative to the kinetoplast of 81 PFR proteins. 20 cells were measured per protein.
GeneID of Strigomonas culicis and Angomonas deanei ortholog included if present.
